# Biological Factors and Statistical Limitations Prevent Detection of Most Noncanonical Proteins by Mass Spectrometry

**DOI:** 10.1101/2023.03.09.531963

**Authors:** Aaron Wacholder, Anne-Ruxandra Carvunis

## Abstract

Ribosome profiling experiments indicate pervasive translation of short open reading frames (ORFs) outside of annotated protein-coding genes. However, shotgun mass spectrometry experiments typically detect only a small fraction of the predicted protein products of this noncanonical translation. The rarity of detection could indicate that most predicted noncanonical proteins are rapidly degraded and not present in the cell; alternatively, it could reflect technical limitations. Here we leveraged recent advances in ribosome profiling and mass spectrometry to investigate the factors limiting detection of noncanonical proteins in yeast. We show that the low detection rate of noncanonical ORF products can largely be explained by small size and low translation levels and does not indicate that they are unstable or biologically insignificant. In particular, proteins encoded by evolutionarily young genes, including those with well-characterized biological roles, are too short and too lowly-expressed to be detected by shotgun mass spectrometry at current detection sensitivities. Additionally, we find that decoy biases can give misleading estimates of noncanonical protein false discovery rates, potentially leading to false detections. After accounting for these issues, we found strong evidence for four noncanonical proteins in mass spectrometry data, which were also supported by evolution and translation data. These results illustrate the power of mass spectrometry to validate unannotated genes predicted by ribosome profiling, but also its substantial limitations in finding many biologically relevant lowly-expressed proteins.
