## Supplemental Table 1 for "Biological Factors and Statistical Limitations Prevent Detection of Most Noncanonical Proteins by Mass Spectrometry"

### Sheet: Sheet1
ORF Systematic Name	Coordinates	Peptide	Expect Score	USI
YMR106W-A*	chrXIII:480924-481187	MISMEAINNFIK	9.82176e-06	mzspec:PXD001928:Yeast_XP_SDS_trypsin_027:scan:12330:MISMEAINNFIK/2
YMR106W-A*	chrXIII:480924-481187	ISMEAINNFIK	2.08002e-05	mzspec:PXD001928:Yeast_XP_SDS_trypsin_027:scan:11027:ISMEAINNFIK/2
YFR035W-A*	chrVI:226260-226550	HLNIPDLRFEK	1.03654e-07	mzspec:PXD028623:Bio2_PAGE_Heat_3_2:scan:22293:HLNIPDLRFEK/3
YFR035W-A*	chrVI:226260-226550	HLNIPDLRFEK	7.2398e-06	mzspec:PXD028623:Bio2_PAGE_UV_2_2:scan:22123:HLNIPDLRFEK/3
YPR159C-A*	chrXVI: 857598-857660	IVACTICVQVCATKVVR	8.48204e-06	mzspec:PXD001928:Yeast_XP_SILAC_161:scan:24574:[Acetyl]-IVAC[+57.021465]TIC[+57.021465]VQVC[+57.021465]ATKVVR/2
YIL059C	chrIX:246550-246915	EFDFDVGYEEFVR	4.73957e-07	mzspec:PXD028623:Bio1_PAGE_Heat_4_1:scan:36019:EFDFDVGYEEFVR/2
YNL155C-A*	chrXIV: 341911-342135	KQHTEWPIEENR	1.00273e-07	mzspec:PXD028623:Bio1_PAGE_Control_1_1:scan:14836:KQHTEWPIEENR/2
YNL155C-A*	chrXIV: 341911-342135	KQHTEWPIEENR	3.91251e-07	mzspec:PXD028623:Bio1_PAGE_Control_3_2:scan:12974:KQHTEWPIEENR/3
YNL155C-A*	chrXIV: 341911-342135	MIGLIVVPILFAIK	1.44378e-07	mzspec:PXD028623:Bio1_PAGE_Control_4_1:scan:41929:M[+15.994915]IGLIVVPILFAIK/2
YNL155C-A*	chrXIV: 341911-342135	MIGLIVVPILFAIK	1.60972e-07	mzspec:PXD028623:Bio1_PAGE_H2O2_4_1:scan:42092:MIGLIVVPILFAIK/2
YNL155C-A*	chrXIV: 341911-342135	MIGLIVVPILFAIK	1.0556e-08	mzspec:PXD028623:Bio1_PAGE_Heat_4_1:scan:43012:M[+15.994915]IGLIVVPILFAIK/2
YNL155C-A*	chrXIV: 341911-342135	MIGLIVVPILFAIK	1.83337e-07	mzspec:PXD028623:Bio1_PAGE_UV_4_1:scan:43706:MIGLIVVPILFAIK/2
YNL155C-A*	chrXIV: 341911-342135	MIGLIVVPILFAIK	5.21795e-08	mzspec:PXD028623:Bio1_Solutions_H2O2_1:scan:45343:M[+15.994915]IGLIVVPILFAIK/2
YNL155C-A*	chrXIV: 341911-342135	MIGLIVVPILFAIK	1.16614e-07	mzspec:PXD028623:Bio2_PAGE_Heat_2_2:scan:49168:M[+15.994915]IGLIVVPILFAIK/2
YNL155C-A*	chrXIV: 341911-342135	MIGLIVVPILFAIK	4.23399e-07	mzspec:PXD028623:Bio2_PAGE_UV_2_1:scan:43207:M[+15.994915]IGLIVVPILFAIK/2
YNL155C-A*	chrXIV: 341911-342135	MIGLIVVPILFAIK	2.66686e-07	mzspec:PXD028623:Bio2_Solutions_H_2:scan:39940:M[+15.994915]IGLIVVPILFAIK/2
